# An active inference approach to modeling structure learning: concept learning as an example case

**DOI:** 10.1101/633677

**Authors:** Ryan Smith, Philipp Schwartenbeck, Thomas Parr, Karl J. Friston

## Abstract

Within computational neuroscience, the algorithmic and neural basis of structure learning remains poorly understood. Concept learning is one primary example, which requires both a type of internal model expansion process (adding novel hidden states that explain new observations), and a model reduction process (merging different states into one underlying cause and thus reducing model complexity via meta-learning). Although various algorithmic models of concept learning have been proposed within machine learning and cognitive science, many are limited to various degrees by an inability to generalize, the need for very large amounts of training data, and/or insufficiently established biological plausibility. Using concept learning as an example case, we introduce a novel approach for modeling structure learning – and specifically state-space expansion and reduction – within the active inference framework and its accompanying neural process theory. Our aim is to demonstrate its potential to facilitate a novel line of active inference research in this area. The approach we lay out is based on the idea that a generative model can be equipped with extra (hidden state or cause) ‘slots’ that can be engaged when an agent learns about novel concepts. This can be combined with a Bayesian model reduction process, in which any concept learning – associated with these slots – can be reset in favor of a simpler model with higher model evidence. We use simulations to illustrate this model’s ability to add new concepts to its state space (with relatively few observations) and increase the granularity of the concepts it currently possesses. We also simulate the predicted neural basis of these processes. We further show that it can accomplish a simple form of ‘one-shot’ generalization to new stimuli. Although deliberately simple, these simulation results highlight ways in which active inference could offer useful resources in developing neurocomputational models of structure learning. They provide a template for how future active inference research could apply this approach to real-world structure learning problems and assess the added utility it may offer.
