## Supplementary material for "An active inference approach to modeling structure learning: concept learning as an example case": Concepts_model.m

%% Concept learning active inference model
%Ryan Smith
%__________________________________________________________________________
clear
close all
%% Simulation options
%set to 1 to:
%simulate multiple trials (as opposed to only 1)
trial_sequence = 1;
%remove knowledge (must enable A-matrix learning) - only choose 1 option
%-------------------------------------------------------------------------
likelihood_A_learning = 1; %enable A-matrix learning
%prevent reporting/feedback
prevent_reporting = 1;
remove_all_knowledge = 1; %all animals
%remove granularity knowledge (i.e.	only know bird vs. fish)
remove_granularity = 0;
%remove specific animal knowledge
remove_parakeet_knowledge = 0;
remove_parrot_knowledge = 0;
remove_pigeon_knowledge = 0;
remove_hawk_knowledge = 0;
remove_clownfish_knowledge = 0;
remove_whaleshark_knowledge = 0;
remove_minnow_knowledge = 0;
remove_sturgeon_knowledge = 0;
%perform bayesian model reduction (must enable D-matrix learning)
%-------------------------------------------------------------------------
prior_D_learning = 1; %enable A-matrix learning
BMR = 1; % set to 1 to simulate BMR
%choose which how many concepts to remove (1-6)
remove_num = 3; % for example	3 indicates 8 possible concepts minus 3 = 5 animals presented
%% generative process and prior beliefs about initial states (in terms of counts: D and d
%--------------------------------------------------------------------------
D{1} = [1 1 1 1 1 1 1 1]'; % concept: {'Parakeet'	'Parrot'	'Pigeon'	'Hawk'	'Clownfish '	'Manta ray'	'Minnow'	'Shark'}
D{2} = [1 0 0 0 0 0 0 0 0 0 0]'; % report: {'start'	'Choose Parakeet'	'Choose Parrot'	'Choose Pigeon'	'Choose Hawk'
%'Choose Clownfish'	'Choose Manta ray'	'Choose Sardine'	'Choose Shark'	'Choose Bird'	'Choose Fish'}
d = D;
%% mapping from hidden states to outcomes: A
%--------------------------------------------------------------------------
Nf = numel(D);
for f = 1:Nf
Ns(f) = numel(D{f});
end
No = [3 3 3 4]; % outcomes
Ng = numel(No);
for g = 1:Ng
A{g} = zeros([No(g)	Ns]);
end
%A matrix
%--------------------------------------------------------------------------
for i = 1:Ns(2)
A{1}(:	:	i) = [0 0 0 0 0 0 0 0;0 1 0 1 0 1 0 1;1 0 1 0 1 0 1 0]; %size
end
for i = 1:Ns(2)
A{2}(:	:	i) = [0 0 0 0 0 0 0 0;1 1 0 0 1 1 0 0;0 0 1 1 0 0 1 1]; %color
end
for i = 1:Ns(2)
A{3}(:	:	i) = [0 0 0 0 0 0 0 0;1 1 1 1 0 0 0 0;0 0 0 0 1 1 1 1];% wings/gills
end
A{4}(:	:	1) = [1 1 1 1 1 1 1 1; 0 0 0 0 0 0 0 0; 0 0 0 0 0 0 0 0; 0 0 0 0 0 0 0 0];
A{4}(:	:	2) = [0 0 0 0 0 0 0 0; 1 0 0 0 0 0 0 0; 0 1 1 1 1 1 1 1; 0 0 0 0 0 0 0 0];
A{4}(:	:	3) = [0 0 0 0 0 0 0 0; 0 1 0 0 0 0 0 0; 1 0 1 1 1 1 1 1; 0 0 0 0 0 0 0 0];
A{4}(:	:	4) = [0 0 0 0 0 0 0 0; 0 0 1 0 0 0 0 0; 1 1 0 1 1 1 1 1; 0 0 0 0 0 0 0 0];
A{4}(:	:	5) = [0 0 0 0 0 0 0 0; 0 0 0 1 0 0 0 0; 1 1 1 0 1 1 1 1; 0 0 0 0 0 0 0 0];
A{4}(:	:	6) = [0 0 0 0 0 0 0 0; 0 0 0 0 1 0 0 0; 1 1 1 1 0 1 1 1; 0 0 0 0 0 0 0 0];
A{4}(:	:	7) = [0 0 0 0 0 0 0 0; 0 0 0 0 0 1 0 0; 1 1 1 1 1 0 1 1; 0 0 0 0 0 0 0 0];
A{4}(:	:	8) = [0 0 0 0 0 0 0 0; 0 0 0 0 0 0 1 0; 1 1 1 1 1 1 0 1; 0 0 0 0 0 0 0 0];
A{4}(:	:	9) = [0 0 0 0 0 0 0 0; 0 0 0 0 0 0 0 1; 1 1 1 1 1 1 1 0; 0 0 0 0 0 0 0 0];
A{4}(:	:	10) = [0 0 0 0 0 0 0 0; 0 0 0 0 0 0 0 0; 0 0 0 0 1 1 1 1; 1 1 1 1 0 0 0 0];
A{4}(:	:	11) = [0 0 0 0 0 0 0 0; 0 0 0 0 0 0 0 0; 1 1 1 1 0 0 0 0; 0 0 0 0 1 1 1 1]; %feedback
for g = 1:Ng
A{g} = double(A{g});
end
%% beliefs about state-outcome mappings: a
a = A;
pa = 0; % inverse temperature parameter; 0 = completely flatten state-outcome mapping distributions for concepts
rng('default')
if remove_all_knowledge == 1
%remove all concept knowledge
a{1}(2:3	:	:)=spm_softmax(pa*log(a{1}(2:3	:	:)+exp(-4)))+ .01*randn(size(a{1}(2:3	:	:))); % only content precision
a{2}(2:3	:	:)=spm_softmax(pa*log(a{1}(2:3	:	:)+exp(-4)))+ .01*randn(size(a{1}(2:3	:	:))); % only content precision
a{3}(2:3	:	:)=spm_softmax(pa*log(a{1}(2:3	:	:)+exp(-4)))+ .01*randn(size(a{1}(2:3	:	:))); % Wings/gills
end
%remove granular knowledge
if remove_granularity == 1
a{1}(2:3	:	:)=spm_softmax(pa*log(a{1}(2:3	:	:)+exp(-4)))+ .01*randn(size(a{1}(2:3	:	:))); % only content precision
a{2}(2:3	:	:)=spm_softmax(pa*log(a{1}(2:3	:	:)+exp(-4)))+ .01*randn(size(a{1}(2:3	:	:))); % only content precision
end
if remove_parakeet_knowledge == 1
% no Parakeet
a{1}(2:3	1	:)=spm_softmax(pa*log(a{1}(2:3	1	:)+exp(-4)))+ .01*randn(size(a{1}(2:3	1	:))); % only content precision
a{2}(2:3	1	:)=spm_softmax(pa*log(a{1}(2:3	1	:)+exp(-4)))+ .01*randn(size(a{1}(2:3	1	:))); % only content precision
a{3}(2:3	1	:)=spm_softmax(pa*log(a{1}(2:3	1	:)+exp(-4)))+ .01*randn(size(a{1}(2:3	1	:))); % Wings/gills
end
if remove_parrot_knowledge == 1
% no parrot
a{1}(2:3	2	:)=spm_softmax(pa*log(a{1}(2:3	2	:)+exp(-4)))+ .01*randn(size(a{1}(2:3	2	:))); % only content precision
a{2}(2:3	2	:)=spm_softmax(pa*log(a{1}(2:3	2	:)+exp(-4)))+ .01*randn(size(a{1}(2:3	2	:))); % only content precision
a{3}(2:3	2	:)=spm_softmax(pa*log(a{1}(2:3	2	:)+exp(-4)))+ .01*randn(size(a{1}(2:3	2	:))); % Wings/gills
end
if remove_pigeon_knowledge == 1
% no Pigeon
a{1}(2:3	3	:)=spm_softmax(pa*log(a{1}(2:3	3	:)+exp(-4)))+ .01*randn(size(a{1}(2:3	3	:))); % only content precision
a{2}(2:3	3	:)=spm_softmax(pa*log(a{1}(2:3	3	:)+exp(-4)))+ .01*randn(size(a{1}(2:3	3	:))); % only content precision
a{3}(2:3	3	:)=spm_softmax(pa*log(a{1}(2:3	3	:)+exp(-4)))+ .01*randn(size(a{1}(2:3	3	:))); % Wings/gills
end
if remove_hawk_knowledge == 1
% no Hawk
a{1}(2:3	4	:)=spm_softmax(pa*log(a{1}(2:3	4	:)+exp(-4)))+ .01*randn(size(a{1}(2:3	4	:))); % only content precision
a{2}(2:3	4	:)=spm_softmax(pa*log(a{1}(2:3	4	:)+exp(-4)))+ .01*randn(size(a{1}(2:3	4	:))); % only content precision
a{3}(2:3	4	:)=spm_softmax(pa*log(a{1}(2:3	4	:)+exp(-4)))+ .01*randn(size(a{1}(2:3	4	:))); % Wings/gills
end
if remove_clownfish_knowledge == 1
%no clown fish
a{1}(2:3	5	:)=spm_softmax(pa*log(a{1}(2:3	5	:)+exp(-4)))+ .01*randn(size(a{1}(2:3	5	:))); % only content precision
a{2}(2:3	5	:)=spm_softmax(pa*log(a{1}(2:3	5	:)+exp(-4)))+ .01*randn(size(a{1}(2:3	5	:))); % only content precision
a{3}(2:3	5	:)=spm_softmax(pa*log(a{1}(2:3	5	:)+exp(-4)))+ .01*randn(size(a{1}(2:3	5	:))); % Wings/gills
end
if remove_whaleshark_knowledge == 1
%no whale shark
a{1}(2:3	6	:)=spm_softmax(pa*log(a{1}(2:3	6	:)+exp(-4)))+ .01*randn(size(a{1}(2:3	6	:))); % only content precision
a{2}(2:3	6	:)=spm_softmax(pa*log(a{1}(2:3	6	:)+exp(-4)))+ .01*randn(size(a{1}(2:3	6	:))); % only content precision
a{3}(2:3	6	:)=spm_softmax(pa*log(a{1}(2:3	6	:)+exp(-4)))+ .01*randn(size(a{1}(2:3	6	:))); % Wings/gills
end
if remove_minnow_knowledge == 1
%no Minnow
a{1}(2:3	7	:)=spm_softmax(pa*log(a{1}(2:3	7	:)+exp(-4)))+ .01*randn(size(a{1}(2:3	7	:))); % only content precision
a{2}(2:3	7	:)=spm_softmax(pa*log(a{1}(2:3	7	:)+exp(-4)))+ .01*randn(size(a{1}(2:3	7	:))); % only content precision
a{3}(2:3	7	:)=spm_softmax(pa*log(a{1}(2:3	7	:)+exp(-4)))+ .01*randn(size(a{1}(2:3	7	:))); % Wings/gills
end
if remove_sturgeon_knowledge == 1
%no Sturgeon
a{1}(2:3	8	:)=spm_softmax(pa*log(a{1}(2:3	8	:)+exp(-4)))+ .01*randn(size(a{1}(2:3	8	:))); % only content precision
a{2}(2:3	8	:)=spm_softmax(pa*log(a{1}(2:3	8	:)+exp(-4)))+ .01*randn(size(a{1}(2:3	8	:))); % only content precision
a{3}(2:3	8	:)=spm_softmax(pa*log(a{1}(2:3	8	:)+exp(-4)))+ .01*randn(size(a{1}(2:3	8	:))); % Wings/gills
end
%% controlled transitions
%--------------------------------------------------------------------------
for f = 1:Nf
B{f} = eye(Ns(f));
end
% controllable report state
%--------------------------------------------------------------------------
for k = 1:Ns(2)
B{2}(:	:	k) = 0;
B{2}(k	:	k) = 1;
end
B{2}(:	2:11	:) = 0;
for i = 2:11
B{2}(i	i	:) = 1;
end
%% allowable policies (here	specified as the next action) U
%--------------------------------------------------------------------------
T = 2;
Np = size(B{2}	3);
U = ones(1	Np-1	Nf);
U(:	:	2) = 2:Np;
if prevent_reporting == 1
%prevent reporting
%--------------------------------------------------------------------------
U = [];
U(:	:	1) = [1];
U(:	:	2) = [1];
end
%% prior preferences: C
%--------------------------------------------------------------------------
C{1} = zeros(No(1)	T);
C{2} = zeros(No(2)	T);
C{3} = zeros(No(3)	T);
C{4} = zeros(No(4)	T);
C{4}(2	:) = 4; % Correct-Subordinate
C{4}(4	:) = 0; % Correct-Basic
C{4}(3	:) = -4; % Incorrect
%% MDP Structure - this will be used to generate arrays for multiple trials
%==========================================================================
mdp.T = T; % number of moves
mdp.V = U; % allowable shallow policies
mdp.A = A; % observation model
mdp.B = B; % transition probabilities
mdp.C = C; % preferred outcomes
mdp.D = D; % prior over initial states
if likelihood_A_learning == 1
mdp.a = a; % observation beliefs
end
if prior_D_learning == 1
mdp.d = d; % prior beliefs over initial states
end
label.factor{1} = 'concepts'; label.name{1} = {'Parakeet'	'Parrot'	'Pigeon'	'Hawk'	'Clownfish '	'Manta ray'	'Minnow'	'Shark'};
label.factor{2} = 'self-reports'; label.name{2} = {'start'	'Choose Parakeet'	'Choose Parrot'	'Choose Pigeon'	'Choose Hawk'	'Choose Clownfish'	'Choose Manta ray'	'Choose Sardine'	'Choose Shark'	'Choose Bird'	'Choose Fish'};
label.modality{1} = 'size'; label.outcome{1} = {'big'	'small'};
label.modality{2} = 'color'; label.outcome{2} = {'colorful'	'gray'};
label.modality{3} = 'wings/gills'; label.outcome{3} = {'wings'	'gills'};
label.modality{4} = 'feedback'; label.outcome{4} = {'start'	'correct-specific'	'incorrect'	'correct-basic'};
label.action = {'Choose Parakeet'	'Choose Parrot'	'Choose Pigeon'	'Choose Hawk'	'Choose Clownfish'	'Choose Manta ray'	'Choose Sardine'	'Choose Shark'	'Choose Bird'	'Choose Fish'};;
mdp.label = label;
mdp.alpha = 128;% inverse temperature for action selection
mdp.beta = 1;% prior policy precision
mdp = spm_MDP_check(mdp);
%% illustrate a single trial
%==========================================================================
if trial_sequence == 0
rng('shuffle')
MDP = spm_MDP_VB_X(mdp);
% show belief updates (and behaviour)
%--------------------------------------------------------------------------
spm_figure('GetWin'	'Single trial'); clf
spm_MDP_VB_trial(MDP(1)	1:2	4);
subplot(3	2	3)
spm_figure('GetWin'	'Single trial neural simulations'); clf
spm_MDP_VB_LFP(MDP(1));
end
if trial_sequence == 1
%% illustrate a sequence of trials
%==========================================================================
clear MDP
rng('shuffle')
if BMR == 0
N = 500;% number of learning trials
for i = 1:N
MDP(i) = mdp; % create structure array
end
elseif BMR == 1
N_per_animal = 250; % Number of exposures per animal before BMR
N = (8-remove_num)*N_per_animal;
s = [(remove_num+1):1:8];
if remove_num == 6
s = [];
s = [1 5];
end
states = [];
for i = 1:N_per_animal
states = [states s(randperm(length(s)))];
end
mdp.s = 1;
for i = 1:N
MDP(i) = mdp; % create structure array
MDP(i).s(1	1) = states(1	i);
end
end
% Solve - an example sequence
%==========================================================================
MDP = spm_MDP_VB_X(MDP);
if BMR == 0
% illustrate behavioural responses and neuronal correlates
%--------------------------------------------------------------------------
spm_figure('GetWin'	'Multiple trials'); clf
spm_MDP_VB_LFP(MDP(1:20: N));
end
% plot A	and a (before and after learning)
if likelihood_A_learning == 1
LMA = [MDP(N).A{1}(2:3	:	1);
MDP(N).A{2}(2:3	:	1);
MDP(N).A{3}(2:3	:	1)];
LMa = [MDP(N).a{1}(2:3	:	1);
MDP(N).a{2}(2:3	:	1);
MDP(N).a{3}(2:3	:	1)];
figure
imagesc(LMA)	colormap gray
title('A-matrix: generative process')
set(gca	'XTickLabel'	{'Parakeet'	'Parrot'	'Pigeon'	'Hawk'	'Clownfish '	'Manta ray'	'Minnow'	'Shark'});
set(gca	'YTickLabel'	{'Large'	'Small'	'Colorful'	'Gray'	'Wings'	'Gills'});
figure
imagesc(LMa)	colormap gray
title('A-Matrix: generative model after learning')
set(gca	'XTickLabel'	{'Parakeet'	'Parrot'	'Pigeon'	'Hawk'	'Clownfish '	'Manta ray'	'Minnow'	'Shark'});
set(gca	'YTickLabel'	{'Large'	'Small'	'Colorful'	'Gray'	'Wings'	'Gills'});
end
end
%% Bayesian model reduction
if BMR == 1
if prior_D_learning == 1
qA = MDP(N).d{1};
pA = d{1};
rA = [permn([1 8]	8)]';
figure
imagesc(qA')	colormap gray
title('posterior distribution over initial states')
set(gca	'XTickLabel'	{'Parakeet'	'Parrot'	'Pigeon'	'Hawk'	'Clownfish '	'Manta ray'	'Minnow'	'Shark'});
set(gca	'YTickLabel'	{});
if remove_num == 6
figure
imagesc([1 0 0 0 1 0 0 0])	colormap gray
title('true distribution in generative process')
set(gca	'XTickLabel'	{'Parakeet'	'Parrot'	'Pigeon'	'Hawk'	'Clownfish '	'Manta ray'	'Minnow'	'Shark'});
set(gca	'YTickLabel'	{});
else
figure
imagesc([zeros(1	remove_num) ones(1	8-remove_num)])	colormap gray
title('true distribution in generative process')
set(gca	'YTickLabel'	{});
set(gca	'XTickLabel'	{'Parakeet'	'Parrot'	'Pigeon'	'Hawk'	'Clownfish '	'Manta ray'	'Minnow'	'Shark'});
end
evidence = [];
evidence = spm_MDP_log_evidence(qA	pA	rA);
[sorted	idx]=sort(evidence);
winner = [rA(:	idx(1))'];
for i = 1:8
if winner(1	i) == 1
winner(1	i) = 0;
else
winner(1	i) = 1;
end
end
gen_proc = 8-remove_num;
winning = sum(winner);
if gen_proc == winning
Accuracy = 'The winning model matches the generative process'
else
Accuracy = 'The winning model does not match the generative process'
end
figure
imagesc(winner)	colormap gray
title('winning model')
set(gca	'XTickLabel'	{'Parakeet'	'Parrot'	'Pigeon'	'Hawk'	'Clownfish '	'Manta ray'	'Minnow'	'Shark'});
set(gca	'YTickLabel'	{});
end
end
